# They all rock: A systematic comparison of conformational movements in LeuT-fold transporters

**DOI:** 10.1101/2024.01.24.577062

**Authors:** Jacob A. Licht, Samuel P. Berry, Michael A. Gutierrez, Rachelle Gaudet

## Abstract

Many membrane transporters share the LeuT fold—two five-helix repeats inverted across the membrane plane. Despite hundreds of structures, whether distinct conformational mechanisms are supported by the LeuT fold has not been systematically determined. After annotating published LeuT-fold structures, we analyzed distance difference matrices (DDMs) for nine proteins with multiple available conformations. We identified rigid bodies and relative movements of transmembrane helices (TMs) during distinct steps of the transport cycle. In all transporters the bundle (first two TMs of each repeat) rotates relative to the hash (third and fourth TMs). Motions of the arms (fifth TM) to close or open the intracellular and outer vestibules are common, as is a TM1a swing, with notable variations in the opening-closing motions of the outer vestibule. Our analyses suggest that LeuT-fold transporters layer distinct motions on a common bundle-hash rock and demonstrate that systematic analyses can provide new insights into large structural datasets.
