## Supplementary Data File 1. Annotated list of structures. for "They all rock: A systematic comparison of conformational movements in LeuT-fold transporters"

### Sheet: Sheet1
Protein	Family	PDB & chain	PDB	chain	Conformation	DOI	Protein accession code
SLC38A9	AAAP	6c08C	6C08	C	inward open	10.1038/s41594-018-0072-2	Q08BA4
SLC38A9	AAAP	6c08F	6C08	F	inward open	10.1038/s41594-018-0072-2	Q08BA4
SLC38A9	AAAP	7kgvA	7KGV	A	inward open	10.1016/j.str.2020.11.014	Q08BA4
SLC38A9	AAAP	7kgvB	7KGV	B	inward open	10.1016/j.str.2020.11.014	Q08BA4
AgcS	AGCS	6cseC	6CSE	C	outward occluded	10.1073/pnas.1806206116	Q6LX42
AgcS	AGCS	6cseM	6CSE	M	outward occluded	10.1073/pnas.1806206116	Q6LX42
AgcS	AGCS	6csfC	6CSF	C	outward occluded	10.1073/pnas.1806206116	Q6LX42
AgcS	AGCS	6csfM	6CSF	M	outward occluded	10.1073/pnas.1806206116	Q6LX42
AdiC	APC	3lrbA	3LRB	A	outward open	10.1126/science.1173654	P60061
AdiC	APC	3lrbB	3LRB	B	outward open	10.1126/science.1173654	P60061
AdiC	APC	3lrcA	3LRC	A	outward open	10.1126/science.1173654	P60061
AdiC	APC	3lrcB	3LRC	B	outward open	10.1126/science.1173654	P60061
AdiC	APC	3lrcC	3LRC	C	outward open	10.1126/science.1173654	P60061
AdiC	APC	3lrcD	3LRC	D	outward open	10.1126/science.1173654	P60061
AdiC	APC	3ncyA	3NCY	A	outward open	10.1038/nature08201	P60066
AdiC	APC	3ncyB	3NCY	B	outward open	10.1038/nature08201	P60066
AdiC	APC	3ncyC	3NCY	C	outward open	10.1038/nature08201	P60066
AdiC	APC	3ncyD	3NCY	D	outward open	10.1038/nature08201	P60066
AdiC	APC	3ob6A	3OB6	A	outward open	10.1073/pnas.1018081108	P60061
AdiC	APC	3ob6B	3OB6	B	outward open	10.1073/pnas.1018081108	P60061
AdiC	APC	5j4iA	5J4I	A	outward open	10.1073/pnas.1605442113	P60061
AdiC	APC	5j4iB	5J4I	B	outward open	10.1073/pnas.1605442113	P60061
AdiC	APC	5j4nA	5J4N	A	outward open	10.1073/pnas.1605442113	P60061
AdiC	APC	5j4nB	5J4N	B	outward open	10.1073/pnas.1605442113	P60061
AdiC	APC	3l1lA	3L1L	A	outward occluded	10.1038/nature08741	P60061
ApcT	APC	3gi8C	3GI8	C	inward open	10.1126/science.1176088	Q58026
ApcT	APC	3gi9C	3GI9	C	inward open	10.1126/science.1176088	Q58026
ApcT	APC	3giaA	3GIA	A	inward open	10.1126/science.1176088	Q58026
ApcT	APC	5oqtA	5OQT	A	inward open	10.1038/s41467-018-03066-6	Q5L1G5
ApcT	APC	6f34A	6F34	A	inward open	10.1038/s41467-018-03066-6	Q5L1G5
BasC	APC	6f2gA	6F2G	A	inward open	10.1038/s41467-019-09837-z	A8UCQ5
BasC	APC	6f2wA	6F2W	A	inward open	10.1038/s41467-019-09837-z	A8UCQ5
BAT1	APC	6li9B	6LI9	B	inward open	10.1126/sciadv.aay6379	P82251
BAT1	APC	6li9D	6LI9	D	inward open	10.1126/sciadv.aay6379	P82251
BAT1	APC	6lidB	6LID	B	inward open	10.1126/sciadv.aay6379	P82251
BAT1	APC	6lidD	6LID	D	inward open	10.1126/sciadv.aay6379	P82251
BAT1	APC	6yupD	6YUP	D	inward open	10.1073/pnas.2008111117	Q07837
BAT1	APC	6yupE	6YUP	E	inward open	10.1073/pnas.2008111117	Q07837
BAT1	APC	6yv1A	6YV1	A	inward open	10.1073/pnas.2008111117	Q07837
GadC	APC	4djiA	4DJI	A	inward open	10.1038/nature10917	P63235
GadC	APC	4djiB	4DJI	B	inward open	10.1038/nature10917	P63235
GadC	APC	4djkA	4DJK	A	inward open	10.1038/nature10917	P63235
GadC	APC	4djkB	4DJK	B	inward open	10.1038/nature10917	P63235
LAT1	APC	7dskB	7DSK	B	outward open	10.1038/s41421-021-00247-4	Q01650
LAT1	APC	7dslB	7DSL	B	outward open	10.1038/s41421-021-00247-4	Q01650
LAT1	APC	7dsnB	7DSN	B	outward open	10.1038/s41421-021-00247-4	Q01650
LAT1	APC	7dsqB	7DSQ	B	outward open	10.1038/s41421-021-00247-4	Q01650
LAT1	APC	6irsB	6IRS	B	inward open	10.1038/s41586-019-1011-z	Q01650
LAT1	APC	6irtB	6IRT	B	inward open	10.1038/s41586-019-1011-z	Q01650
LAT1	APC	6jmqA	6JMQ	A	inward open	10.1038/s41594-019-0237-7	Q01650
LAT2	APC	7cmhB	7CMH	B	inward open	10.1038/s41421-020-00207-4	Q9UHI5
LAT2	APC	7cmiB	7CMI	B	inward open	10.1038/s41421-020-00207-4	Q9UHI5
xCT	APC	7ccsB	7CCS	B	inward open	10.1002/pro.3966	Q9UPY5
BetP	BCCT	4dojB	4DOJ	B	outward open	10.1038/nature11403	P54582
BetP	BCCT	4llhA	4LLH	A	outward open	10.1038/ncomms5231	P54582
BetP	BCCT	4llhB	4LLH	B	outward open	10.1038/ncomms5231	P54582
BetP	BCCT	2witA	2WIT	A	outward occluded	10.1038/NATURE07819	P54582
BetP	BCCT	2witB	2WIT	B	outward occluded	10.1038/NATURE07819	P54582
BetP	BCCT	2witC	2WIT	C	outward occluded	10.1038/NATURE07819	P54582
BetP	BCCT	4ainA	4AIN	A	outward occluded	10.1038/NATURE11403	P54582
BetP	BCCT	4ainB	4AIN	B	outward occluded	10.1038/NATURE11403	P54582
BetP	BCCT	4dojA	4DOJ	A	outward occluded	10.1038/nature11403	P54582
BetP	BCCT	3p03A	3P03	A	inward open	10.1038/emboj.2011.46	P54582
BetP	BCCT	3p03B	3P03	B	inward open	10.1038/emboj.2011.46	P54582
BetP	BCCT	3p03C	3P03	C	inward open	10.1038/emboj.2011.46	P54582
BetP	BCCT	4ainC	4AIN	C	inward open	10.1038/NATURE11403	P54582
BetP	BCCT	4c7rA	4C7R	A	inward open	10.1038/EMBOJ.2013.226	P54582
BetP	BCCT	4c7rB	4C7R	B	inward open	10.1038/EMBOJ.2013.226	P54582
BetP	BCCT	4c7rC	4C7R	C	inward open	10.1038/EMBOJ.2013.226	P54582
BetP	BCCT	4dojC	4DOJ	C	inward open	10.1038/nature11403	P54582
BetP	BCCT	4llhC	4LLH	C	inward open	10.1038/ncomms5231	P54582
CaiT	BCCT	2wswA	2WSW	A	inward open	10.1038/NATURE09310	B4EY22
CaiT	BCCT	2wsxA	2WSX	A	inward open	10.1038/NATURE09310	B4EY22
CaiT	BCCT	2wsxB	2WSX	B	inward open	10.1038/NATURE09310	B4EY22
CaiT	BCCT	2wsxC	2WSX	C	inward open	10.1038/NATURE09310	B4EY22
CaiT	BCCT	3hfxA	3HFX	A	inward open	10.1038/nsmb.1788	P31553
CaiT	BCCT	4m8jA	4M8J	A	inward open	10.1073/pnas.1309071110	B4EY22
KCC1	CCC	7ttiA	7TTI	A	outward open	10.1073/pnas.2109083119	Q9UP95
KCC1	CCC	6kkrA	6KKR	A	inward open	10.1126/science.aay3129	Q9UP95
KCC1	CCC	6kkrB	6KKR	B	inward open	10.1126/science.aay3129	Q9UP95
KCC1	CCC	6kktA	6KKT	A	inward open	10.1126/science.aay3129	Q9UP95
KCC1	CCC	6kktB	6KKT	B	inward open	10.1126/science.aay3129	Q9UP95
KCC1	CCC	6kkuA	6KKU	A	inward open	10.1126/science.aay3129	Q9UP95
KCC1	CCC	6kkuB	6KKU	B	inward open	10.1126/science.aay3129	Q9UP95
KCC1	CCC	7aipA	7AIP	A	inward open	10.15252/embj.2020107294	Q9UP95
KCC1	CCC	7aipB	7AIP	B	inward open	10.15252/embj.2020107294	Q9UP95
KCC1	CCC	7aiqA	7AIQ	A	inward open	10.15252/embj.2020107294	Q9UP95
KCC1	CCC	7aiqB	7AIQ	B	inward open	10.15252/embj.2020107294	Q9UP95
KCC1	CCC	7airA	7AIR	A	inward open	10.15252/embj.2020107294	Q9UP95
KCC1	CCC	7airB	7AIR	B	inward open	10.15252/embj.2020107294	Q9UP95
KCC2	CCC	6m23A	6M23	A	inward open	10.1038/s41422-020-00437-x	Q9H2X9
KCC2	CCC	6m23B	6M23	B	inward open	10.1038/s41422-020-00437-x	Q9H2X9
KCC2	CCC	7d14A	7D14	A	inward open	10.1038/s42003-021-01750-w	Q91V14
KCC2	CCC	7d14B	7D14	B	inward open	10.1038/s42003-021-01750-w	Q91V14
KCC2	CCC	7d8zA	7D8Z	A	inward open	10.1126/sciadv.abc5883	Q9H2X9
KCC2	CCC	7d8zB	7D8Z	B	inward open	10.1126/sciadv.abc5883	Q9H2X9
KCC3	CCC	6m1yA	6M1Y	A	inward open	10.1038/s41422-020-00437-x	Q9UHW9
KCC3	CCC	6m1yB	6M1Y	B	inward open	10.1038/s41422-020-00437-x	Q9UHW9
KCC3	CCC	6m22A	6M22	A	inward open	10.1038/s41422-020-00437-x	Q9UHW9
KCC3	CCC	6m22B	6M22	B	inward open	10.1038/s41422-020-00437-x	Q9UHW9
KCC3	CCC	6y5rA	6Y5R	A	inward open		Q9UHW9
KCC3	CCC	6y5rB	6Y5R	B	inward open		Q9UHW9
KCC3	CCC	6y5vA	6Y5V	A	inward open	10.15252/embj.2020107294	Q9UHW9
KCC3	CCC	6y5vB	6Y5V	B	inward open	10.15252/embj.2020107294	Q9UHW9
KCC3	CCC	7ainA	7AIN	A	inward open	10.15252/embj.2020107294	Q9UHW9
KCC3	CCC	7ainB	7AIN	B	inward open	10.15252/embj.2020107294	Q9UHW9
KCC3	CCC	7aioA	7AIO	A	inward open	10.15252/embj.2020107294	Q9UHW9
KCC3	CCC	7aioB	7AIO	B	inward open	10.15252/embj.2020107294	Q9UHW9
KCC3	CCC	7d90A	7D90	A	inward open	10.1126/sciadv.abc5883	Q9UHW9
KCC3	CCC	7d90B	7D90	B	inward open	10.1126/sciadv.abc5883	Q9UHW9
KCC4	CCC	6uknA	6UKN	A	inward open	10.7554/eLife.52505	Q9WVL3
KCC4	CCC	7d99A	7D99	A	inward open	10.1126/sciadv.abc5883	Q9Y666
KCC4	CCC	7d99B	7D99	B	inward open	10.1126/sciadv.abc5883	Q9Y666
NKCC1	CCC	6nphA	6NPH	A	inward open	10.1038/s41586-019-1438-2	A0A0G2KTI4
NKCC1	CCC	6nphB	6NPH	B	inward open	10.1038/s41586-019-1438-2	A0A0G2KTI4
NKCC1	CCC	6npkA	6NPK	A	inward open	10.1038/s41586-019-1438-2	A0A0G2KTI4
NKCC1	CCC	6npkB	6NPK	B	inward open	10.1038/s41586-019-1438-2	A0A0G2KTI4
NKCC1	CCC	6nplA	6NPL	A	inward open	10.1038/s41586-019-1438-2	A0A0G2KTI4
NKCC1	CCC	6nplB	6NPL	B	inward open	10.1038/s41586-019-1438-2	A0A0G2KTI4
NKCC1	CCC	6pztA	6PZT	A	inward open	10.1038/s41467-020-14790-3	P55011
NKCC1	CCC	6pztB	6PZT	B	inward open	10.1038/s41467-020-14790-3	P55011
NKCC1	CCC	7d10A	7D10	A	inward open	10.1038/s42003-021-01750-w	P55011
NKCC1	CCC	7d10B	7D10	B	inward open	10.1038/s42003-021-01750-w	P55011
KimA	KUP	6s3kA	6S3K	A	inward occluded	10.1038/s41467-020-14441-7	P96589
KimA	KUP	6s3kB	6S3K	B	inward occluded	10.1038/s41467-020-14441-7	P96589
Mhp1	NCS1	4d1dA	4D1D	A	outward open	10.15252/EMBJ.201387557	D6R8X8
Mhp1	NCS1	2jlnA	2JLN	A	outward occluded	10.1126/SCIENCE.1164440	D6R8X8
Mhp1	NCS1	4d1aA	4D1A	A	outward occluded	10.15252/EMBJ.201387557	D6R8X8
Mhp1	NCS1	4d1bA	4D1B	A	outward occluded	10.15252/EMBJ.201387557	D6R8X8
Mhp1	NCS1	4d1cA	4D1C	A	outward occluded	10.15252/EMBJ.201387557	D6R8X8
Mhp1	NCS1	2x79A	2X79	A	inward open	10.1126/SCIENCE.1186303	D6R8X8
MntH	Nramp	5m87A	5M87	A	outward open	10.1038/ncomms14033	E4KPW4
MntH	Nramp	5m8aA	5M8A	A	outward open	10.1038/ncomms14033	E4KPW4
MntH	Nramp	5m8jA	5M8J	A	outward open	10.1038/ncomms14033	E4KPW4
MntH	Nramp	5m8kA	5M8K	A	outward open	10.1038/ncomms14033	E4KPW4
MntH	Nramp	6bu5A	6BU5	A	outward open	10.7554/eLife.41124	Q9RTP8
MntH	Nramp	6d91A	6D91	A	outward open	10.7554/eLife.41124	Q9RTP8
MntH	Nramp	6tl2A	6TL2	A	outward open	10.7554/eLife.51913	E4KPW4
MntH	Nramp	8e6nA	8E6N	A	outward open	10.7554/eLife.84006	Q9RTP8
MntH	Nramp	6c3iA	6C3I	A	inward occluded	10.7554/eLife.41124	Q9RTP8
MntH	Nramp	6c3iB	6C3I	B	inward occluded	10.7554/eLife.41124	Q9RTP8
MntH	Nramp	8e5sA	8E5S	A	inward occluded	10.7554/eLife.84006	Q9RTP8
MntH	Nramp	8e5vA	8EV5	A	inward occluded	10.7554/eLife.84006	Q9RTP8
MntH	Nramp	8e60A	8E60	A	inward occluded	10.7554/eLife.84006	Q9RTP8
MntH	Nramp	8e6hA	8E6H	A	inward occluded	10.7554/eLife.84006	Q9RTP8
MntH	Nramp	4wgvA	4WGV	A	inward open	10.1038/nsmb.2904	A0A507SPF7
MntH	Nramp	4wgvC	4WGV	C	inward open	10.1038/nsmb.2904	A0A507SPF7
MntH	Nramp	4wgwA	4WGW	A	inward open	10.1038/nsmb.2904	A0A507SPF7
MntH	Nramp	4wgwC	4WGW	C	inward open	10.1038/nsmb.2904	A0A507SPF7
MntH	Nramp	5kteA	5KTE	A	inward open	10.1016/j.str.2016.09.017	Q9RTP8
MntH	Nramp	5m94A	5M94	A	inward open	10.1038/nsmb.2904	A0A507SPF7
MntH	Nramp	5m94C	5M94	C	inward open	10.1038/nsmb.2904	A0A507SPF7
MntH	Nramp	5m95A	5M95	A	inward open	10.1038/NSMB.2904	A0A507SPF7
MntH	Nramp	5m95C	5M95	C	inward open	10.1038/NSMB.2904	A0A507SPF7
MntH	Nramp	6d9wA	6D9W	A	inward open	10.7554/eLife.41124	Q9RTP8
MntH	Nramp	8e6iA	8E6I	A	inward open	10.7554/eLife.84006	Q9RTP8
MntH	Nramp	8e6lA	8E8L	A	inward open	10.7554/eLife.84006	Q9RTP8
MntH	Nramp	8e6mA	8E6M	A	inward open	10.7554/eLife.84006	Q9RTP8
B0AT1	NSS	6m17A	6M17	A	outward open	10.1126/science.abb2762	Q695T7
B0AT1	NSS	6m17C	6M17	C	outward open	10.1126/science.abb2762	Q695T7
B0AT1	NSS	6m18A	6M18	A	outward open	10.1126/science.abb2762	Q695T7
B0AT1	NSS	6m18C	6M18	C	outward open	10.1126/science.abb2762	Q695T7
B0AT1	NSS	6m1dA	6M1D	A	outward open	10.1126/science.abb2762	Q695T7
B0AT1	NSS	6m1dC	6M1D	C	outward open	10.1126/science.abb2762	Q695T7
DAT	NSS	4m48A	4M48	A	outward open	10.1038/nature12533	Q7K4Y6
DAT	NSS	4xnuA	4XNU	A	outward open	10.1038/nsmb.3029	Q7K4Y6
DAT	NSS	4xnxA	4XNX	A	outward open	10.1038/nsmb.3029	Q7K4Y6
DAT	NSS	4xp1A	4XP1	A	outward open	10.1038/nature14431	Q7K4Y6
DAT	NSS	4xp4A	4XP4	A	outward open	10.1038/nature14431	Q7K4Y6
DAT	NSS	4xp5A	4XP5	A	outward open	10.1038/nature14431	Q7K4Y6
DAT	NSS	4xp6A	4XP6	A	outward open	10.1038/nature14431	Q7K4Y6
DAT	NSS	4xp9C	4XP9	C	outward open	10.1038/nature14431	Q7K4Y6
DAT	NSS	4xpaA	4XPA	A	outward open	10.1038/nature14431	Q7K4Y6
DAT	NSS	4xpbA	4XPB	A	outward open	10.1038/nature14431	Q7K4Y6
DAT	NSS	4xpfA	4XPF	A	outward open	10.1038/nature14431	Q7K4Y6
DAT	NSS	4xpgA	4XPG	A	outward open	10.1038/nature14431	Q7K4Y6
DAT	NSS	4xphA	4XPH	A	outward open	10.1038/nature14431	Q7K4Y6
DAT	NSS	4xptA	4XPT	A	outward open	10.1038/nature14431	Q7K4Y6
DAT	NSS	6m0fA	6M0F	A	outward open	10.1038/s41467-021-22385-9	Q7K4Y6
DAT	NSS	6m0zA	6M0Z	A	outward open	10.1038/s41467-021-22385-9	Q7K4Y6
DAT	NSS	6m2rA	6M2R	A	outward open	10.1038/s41467-021-22385-9	Q7K4Y6
DAT	NSS	6m38A	6M38	A	outward open	10.1038/s41467-021-22385-9	Q7K4Y6
DAT	NSS	6m3zA	6M3Z	A	outward open	10.1038/s41467-021-22385-9	Q7K4Y6
DAT	NSS	6m47A	6M47	A	outward open	10.1038/s41467-021-22385-9	Q7K4Y6
GlyT1	NSS	6zbvA	6ZBV	A	inward open	10.1038/s41586-021-03274-z	P48067
GlyT1	NSS	6zplA	6ZPL	A	inward open	10.1038/s41586-021-03274-z	P48067
GlyT1	NSS	6zplB	6ZPL	B	inward open	10.1038/s41586-021-03274-z	P48067
LeuT	NSS	3f3aA	3F3A	A	outward open	10.1126/science.1166777	O67854
LeuT	NSS	3qs4A	3QS4	A	outward open	10.1038/emboj.2011.353	O67854
LeuT	NSS	3tt1A	3TT1	A	outward open	10.1038/nature10737	O67854
LeuT	NSS	3tt1B	3TT1	B	outward open	10.1038/nature10737	O67854
LeuT	NSS	4mm4A	4MM4	A	outward open	10.1038/nature12648	O67854
LeuT	NSS	4mm4B	4MM4	B	outward open	10.1038/nature12648	O67854
LeuT	NSS	4mm5A	4MM5	A	outward open	10.1038/nature12648	O67854
LeuT	NSS	4mm6A	4MM6	A	outward open	10.1038/nature12648	O67854
LeuT	NSS	4mm7A	4MM7	A	outward open	10.1038/nature12648	O67854
LeuT	NSS	4mm8A	4MM8	A	outward open	10.1038/nature12648	O67854
LeuT	NSS	4mm9A	4MM9	A	outward open	10.1038/nature12648	O67854
LeuT	NSS	4mmaA	4MMA	A	outward open	10.1038/nature12648	O67854
LeuT	NSS	4mmbA	4MMB	A	outward open	10.1038/nature12648	O67854
LeuT	NSS	4mmcA	4MMC	A	outward open	10.1038/nature12648	O67854
LeuT	NSS	4mmdA	4MMD	A	outward open	10.1038/nature12648	O67854
LeuT	NSS	4mmdB	4MMD	B	outward open	10.1038/nature12648	O67854
LeuT	NSS	4mmeA	4MME	A	outward open	10.1038/nature12648	O67854
LeuT	NSS	4mmeB	4MME	B	outward open	10.1038/nature12648	O67854
LeuT	NSS	4mmfA	4MMF	A	outward open	10.1038/nature12648	O67854
LeuT	NSS	4mmfB	4MMF	B	outward open	10.1038/nature12648	O67854
LeuT	NSS	5jaeA	5JAE	A	outward open	10.1038/ncomms11673	O67854
LeuT	NSS	5jaeB	5JAE	B	outward open	10.1038/ncomms11673	O67854
LeuT	NSS	5jafA	5JAF	A	outward open	10.1038/ncomms11673	O67854
LeuT	NSS	5jagA	5JAG	A	outward open	10.1038/ncomms11673	O67854
LeuT	NSS	2a65A	2A65	A	outward occluded	10.1038/nature03978	O67854
LeuT	NSS	2q6hA	2Q6H	A	outward occluded	10.1038/nature06038	O67854
LeuT	NSS	2q72A	2Q72	A	outward occluded	10.1038/nature06038	O67854
LeuT	NSS	2qb4A	2QB4	A	outward occluded	10.1038/nature06038	O67854
LeuT	NSS	2qeiA	2QEI	A	outward occluded	10.1038/nature06038	O67854
LeuT	NSS	2qjuA	2QJU	A	outward occluded	10.1126/science.1147614	O67854
LeuT	NSS	3f3cA	3F3C	A	outward occluded	10.1126/science.1166777	O67854
LeuT	NSS	3f3dA	3F3D	A	outward occluded	10.1126/science.1166777	O67854
LeuT	NSS	3f3eA	3F3E	A	outward occluded	10.1126/science.1166777	O67854
LeuT	NSS	3f48A	3F48	A	outward occluded	10.1126/science.1166777	O67854
LeuT	NSS	3f4iA	3F4I	A	outward occluded	10.1126/science.1166777	O67854
LeuT	NSS	3f4jA	3F4J	A	outward occluded	10.1126/science.1166777	O67854
LeuT	NSS	3gjcA	3GJC	A	outward occluded	10.1073/pnas.0811322106	O67854
LeuT	NSS	3gjcB	3GJC	B	outward occluded	10.1073/pnas.0811322106	O67854
LeuT	NSS	3gjdA	3GJD	A	outward occluded	10.1073/pnas.0811322106	O67854
LeuT	NSS	3gwuA	3GWU	A	outward occluded	10.1038/nsmb.1602	O67854
LeuT	NSS	3gwvA	3GWV	A	outward occluded	10.1038/nsmb.1602	O67854
LeuT	NSS	3gwwA	3GWW	A	outward occluded	10.1038/nsmb.1602	O67854
LeuT	NSS	3mpnA	3MPN	A	outward occluded	10.1021/bi101148w	O67854
LeuT	NSS	3mpqA	3MPQ	A	outward occluded	10.1021/bi101148w	O67854
LeuT	NSS	3qs5A	3QS5	A	outward occluded	10.1038/emboj.2011.353	O67854
LeuT	NSS	3qs6A	3QS6	A	outward occluded	10.1038/emboj.2011.353	O67854
LeuT	NSS	3tu0A	3TU0	A	outward occluded	10.1038/nature10737	O67854
LeuT	NSS	3usgA	3USG	A	outward occluded	10.1038/nsmb.2215	O67854
LeuT	NSS	3usiA	3USI	A	outward occluded	10.1038/nsmb.2215	O67854
LeuT	NSS	3usiB	3USI	B	outward occluded	10.1038/nsmb.2215	O67854
LeuT	NSS	3usjA	3USJ	A	outward occluded	10.1038/nsmb.2215	O67854
LeuT	NSS	3usjB	3USJ	B	outward occluded	10.1038/nsmb.2215	O67854
LeuT	NSS	3uskA	3USK	A	outward occluded	10.1038/nsmb.2215	O67854
LeuT	NSS	3uskB	3USK	B	outward occluded	10.1038/nsmb.2215	O67854
LeuT	NSS	3uskC	3USK	C	outward occluded	10.1038/nsmb.2215	O67854
LeuT	NSS	3uskD	3USK	D	outward occluded	10.1038/nsmb.2215	O67854
LeuT	NSS	3uslA	3USL	A	outward occluded	10.1038/nsmb.2215	O67854
LeuT	NSS	3usmA	3USM	A	outward occluded	10.1038/nsmb.2215	O67854
LeuT	NSS	3usoA	3USO	A	outward occluded	10.1038/nsmb.2215	O67854
LeuT	NSS	3usoB	3USO	B	outward occluded	10.1038/nsmb.2215	O67854
LeuT	NSS	3uspA	3USP	A	outward occluded	10.1038/nsmb.2215	O67854
LeuT	NSS	4fxzA	4FXZ	A	outward occluded	10.1038/embor.2012.110	O67854
LeuT	NSS	4fy0A	4FY0	A	outward occluded	10.1038/embor.2012.110	O67854
LeuT	NSS	4hmkA	4HMK	A	outward occluded		O67854
LeuT	NSS	4hmkB	4HMK	B	outward occluded		O67854
LeuT	NSS	4hodA	4HOD	A	outward occluded		O67854
LeuT	NSS	6nleA	6NLE	A	outward occluded	10.1073/pnas.1816247116	O67854
LeuT	NSS	7diiA	7DII	A	outward occluded	10.1016/j.jbc.2021.100609	O67854
LeuT	NSS	7diiB	7DII	B	outward occluded	10.1016/j.jbc.2021.100609	O67854
LeuT	NSS	7dixA	7DIX	A	outward occluded	10.1016/j.jbc.2021.100609	O67854
LeuT	NSS	7dixB	7DIX	B	outward occluded	10.1016/j.jbc.2021.100609	O67854
LeuT	NSS	7dj1A	7DJ1	A	outward occluded	10.1016/j.jbc.2021.100609	O67854
LeuT	NSS	7dj1B	7DJ1	B	outward occluded	10.1016/j.jbc.2021.100609	O67854
LeuT	NSS	7dj2A	7DJ2	A	outward occluded	10.1016/j.jbc.2021.100609	O67854
LeuT	NSS	7dj2B	7DJ2	B	outward occluded	10.1016/j.jbc.2021.100609	O67854
LeuT	NSS	7djcA	7DJC	A	outward occluded	10.1016/j.jbc.2021.100609	O67854
LeuT	NSS	7lqjA	7LQJ	A	outward occluded	10.7554/eLife.68039	O67854
LeuT	NSS	7lqkA	7LQK	A	outward occluded	10.7554/eLife.68039	O67854
LeuT	NSS	7lqlA	7LQL	A	outward occluded	10.7554/eLife.68039	O67854
LeuT	NSS	6xwmA	6XWM	A	inward occluded	10.1038/s41467-020-14735-w	O67854
LeuT	NSS	6xwmB	6XWM	B	inward occluded	10.1038/s41467-020-14735-w	O67854
MhsT	NSS	4us3A	4US3	A	inward occluded	10.1038/NSMB.2894	Q9KDT3
MhsT	NSS	4us4A	4US4	A	inward occluded	10.1038/NSMB.2894	Q9KDT3
MhsT	NSS	6yu2A	6YU2	A	inward occluded	10.15252/embj.2020107294	Q9KDT3
MhsT	NSS	6yu2B	6YU2	B	inward occluded	10.15252/embj.2020107294	Q9KDT3
MhsT	NSS	6yu3A	6YU3	A	inward occluded	10.15252/embj.2020107294	Q9KDT3
MhsT	NSS	6yu4A	6YU4	A	inward occluded	10.15252/embj.2020107294	Q9KDT3
MhsT	NSS	6yu5A	6YU5	A	inward occluded	10.15252/embj.2020107294	Q9KDT3
MhsT	NSS	6yu5B	6YU5	B	inward occluded	10.15252/embj.2020107294	Q9KDT3
MhsT	NSS	6yu6A	6YU6	A	inward occluded	10.15252/embj.2020107294	Q9KDT3
MhsT	NSS	6yu6B	6YU6	B	inward occluded	10.15252/embj.2020107294	Q9KDT3
MhsT	NSS	6yu7A	6YU7	A	inward occluded	10.15252/embj.2020107294	Q9KDT3
LeuT	NSS	3tt3A	3TT3	A	inward open	10.1038/nature10737	P31645
SERT	NSS	5i6xA	5I6X	A	outward open	10.1038/nature17629	P31645
SERT	NSS	5i6zA	5I6Z	A	outward open	10.1038/nature17629	P31645
SERT	NSS	5i71A	5I71	A	outward open	10.1038/nature17629	P31645
SERT	NSS	5i73A	5I73	A	outward open	10.1038/nature17629	P31645
SERT	NSS	5i74A	5I74	A	outward open	10.1038/nature17629	P31645
SERT	NSS	5i75A	5I75	A	outward open	10.1038/nature17629	P31645
SERT	NSS	6awnA	6AWN	A	outward open	10.1038/s41594-018-0026-8	P31645
SERT	NSS	6awoA	6AWO	A	outward open	10.1038/s41594-018-0026-8	P31645
SERT	NSS	6awpA	6AWP	A	outward open	10.1038/s41594-018-0026-8	P31645
SERT	NSS	6awqA	6AWQ	A	outward open	10.1038/s41594-018-0026-8	P31645
SERT	NSS	6dzwA	6DZW	A	outward open	10.1038/s41586-019-1135-1	P31645
SERT	NSS	6dzyA	6DZY	A	outward open	10.1038/s41586-019-1135-1	P31645
SERT	NSS	6vrhA	6VRH	A	outward open	10.7554/eLife.56427	P31645
SERT	NSS	6vrkA	6VRK	A	outward open	10.7554/eLife.56427	P31645
SERT	NSS	6vrlA	6VRL	A	outward open	10.7554/eLife.56427	P31645
SERT	NSS	6w2bA	6W2B	A	outward open	10.7554/eLife.56427	P31645
SERT	NSS	6w2cA	6W2C	A	outward open	10.7554/eLife.56427	P31645
SERT	NSS	6dzvA	6DZV	A	outward occluded	10.1038/s41586-019-1135-1	P31645
SERT	NSS	6dzzA	6DZZ	A	inward open	10.1038/s41586-019-1135-1	P31645
SGLT	SSS	3dh4A	3DH4	A	inward occluded	10.1126/science.1160406	P96169
SGLT	SSS	3dh4B	3DH4	B	inward occluded	10.1126/science.1160406	P96169
SGLT	SSS	3dh4C	3DH4	C	inward occluded	10.1126/science.1160406	P96169
SGLT	SSS	3dh4D	3DH4	D	inward occluded	10.1126/science.1160406	P96169
SGLT	SSS	2xq2A	2XQ2	A	inward open	10.1038/NATURE09580	P96169
SGLT	SSS	2xq2B	2XQ2	B	inward open	10.1038/NATURE09580	P96169
SiaT	SSS	5nv9A	5NV9	A	outward open	10.1038/s41467-018-04045-7	B4EZY7
SiaT	SSS	5nvaA	5NVA	A	outward open	10.1038/s41467-018-04045-7	B4EZY7
